# Bacterial communities of herbivores and pollinators that have co-evolved *Cucurbita* spp

**DOI:** 10.1101/691378

**Authors:** Lori R. Shapiro, Madison Youngblom, Erin D. Scully, Jorge Rocha, Joseph Nathaniel Paulson, Vanja Klepac-Ceraj, Angélica Cibrián-Jaramillo, Margarita M. López-Uribe

## Abstract

Insects, like all animals, are exposed to diverse environmental microbes throughout their life cycle. Yet, we know little about variation in the microbial communities associated with the majority of wild, unmanaged insect species. Here, we use a 16S rRNA gene metabarcoding approach to characterize temporal and geographic variation in the gut bacterial communities of herbivores (*Acalymma vittatum* and *A. trivittatum*) and pollinators (*Eucera (Peponapis) pruinosa*) that have co-evolved with the plant genus *Cucurbita* (pumpkin, squash, zucchini and gourds). Overall, we find high variability in the composition of bacterial communities in squash bees and beetles collected from different geographic locations and different time points throughout a growing season. Still, many of the most common OTUs are shared in *E. (P*.*) pruinosa, A. vittatum* and *A. trivittatum*. This suggests these insects may be exposed to similar environmental microbial sources while foraging on the same genus of host plants, and that similar microbial taxa may aid in digestion of *Cucurbita* plant material. The striped cucumber beetle *A. vittatum* can also transmit *Erwinia tracheiphila*, the causal agent of bacterial wilt of cucurbits. We find that few field-collected *A. vittatum* individuals have detectable *E. tracheiphila*, and when this plant pathogen is detected, it comprises less than 1% of the gut bacterial community. Together, these results are consistent with previous studies showing that plant feeding insects have highly variable gut bacterial communities, and provides a first step towards understanding the spatiotemporal variation in the microbial communities associated with herbivores and pollinators that depend on *Cucurbita* host plants.
