## Supplemental Table 2 for "Bacterial communities of herbivores and pollinators that have co-evolved *Cucurbita* spp"

### Sheet: Peponapis.filtered.otus.percent
OTU	Prevalence	Abundance	Percentage of Total	Greengenes Taxonomy Assignment	Confidence	Number of hits	Manual Curation BLASTN genus assignment
denovo415107	9	41301	21.2675	k__Bacteria; p__Proteobacteria; c__Gammaproteobacteria; o__Pseudomonadales; f__Moraxellaceae; g__Acinetobacter; s__	0.67	3	Acinetobacter sp.
denovo423191	12	34582	17.8076	k__Bacteria; p__Proteobacteria; c__Gammaproteobacteria; o__Enterobacteriales; f__Enterobacteriaceae; g__; s__	0.67	3	Klebsiella sp.
denovo410890	6	26240	13.512	k__Bacteria; p__Tenericutes; c__Mollicutes; o__Entomoplasmatales; f__; g__; s__	1	3	Spiroplasma nr apis
denovo264045	11	10558	5.43672	k__Bacteria; p__Proteobacteria; c__Gammaproteobacteria; o__Enterobacteriales; f__Enterobacteriaceae; g__; s__	1	3	Serratia/Yersinia sp.
denovo456276	10	9911	5.10355	k__Bacteria; p__Firmicutes; c__Bacilli; o__Lactobacillales; f__Lactobacillaceae; g__Lactobacillus; s__	0.67	3	Lactobacillus micheneri
denovo432933	9	9048	4.65916	k__Bacteria; p__Firmicutes; c__Bacilli; o__Lactobacillales; f__; g__; s__	0.67	3	Enterococcus sp.
denovo437273	12	8941	4.60406	k__Bacteria; p__Firmicutes; c__Bacilli; o__Lactobacillales; f__Leuconostocaceae; g__; s__	1	3	Lactococcus sp.
denovo222965	11	7502	3.86307	k__Bacteria; p__Firmicutes; c__Bacilli; o__Lactobacillales; f__Streptococcaceae; g__Lactococcus; s__	1	3	Lactococcus lactis
denovo213309	12	6619	3.40838	k__Bacteria; p__Proteobacteria; c__Gammaproteobacteria; o__Pseudomonadales; f__Moraxellaceae; g__Acinetobacter; s__rhizosphaerae	1	3	Acinetobacter sp.
denovo275912	8	5719	2.94493	k__Bacteria; p__Firmicutes; c__Bacilli; o__Lactobacillales; f__Lactobacillaceae; g__Lactobacillus; s__	0.67	3	Lactobacillus kunkeei
denovo382787	8	4891	2.51856	k__Bacteria; p__Firmicutes; c__Bacilli; o__Lactobacillales; f__Leuconostocaceae; g__Fructobacillus; s__	1	3	Fructobacillus tropaeoli
denovo211172	9	3083	1.58755	k__Bacteria; p__Actinobacteria; c__Actinobacteria; o__Actinomycetales; f__Corynebacteriaceae; g__Corynebacterium; s__variabile	0.67	3	Corynebacterium sp.
denovo2353	8	3030	1.56026	k__Bacteria; p__Proteobacteria; c__Gammaproteobacteria; o__Pseudomonadales; f__Pseudomonadaceae; g__; s__	1	3	Pseudomonas sp
denovo44423	8	2670	1.37489	k__Bacteria; p__Proteobacteria; c__Alphaproteobacteria; o__Rhodospirillales; f__Acetobacteraceae; g__; s__	0.67	3	Uncultured Commensalibacter sp.
denovo317083	6	1726	0.888784	k__Bacteria; p__Firmicutes; c__Bacilli; o__Lactobacillales; f__Leuconostocaceae; g__Fructobacillus; s__	0.67	3
denovo278794	4	1480	0.762109	k__Bacteria; p__Proteobacteria; c__Gammaproteobacteria; o__Enterobacteriales; f__Enterobacteriaceae; g__; s__	1	3
denovo210128	8	1449	0.746146	k__Bacteria; p__Bacteroidetes; c__Flavobacteriia; o__Flavobacteriales; f__[Weeksellaceae]; g__Wautersiella; s__	1	3
denovo351491	10	1127	0.580336	k__Bacteria; p__Proteobacteria; c__Alphaproteobacteria; o__Rhodospirillales; f__Acetobacteraceae; g__Gluconobacter; s__	0.67	3
denovo257456	5	1074	0.553044	k__Bacteria; p__Proteobacteria; c__Gammaproteobacteria; o__Pseudomonadales; f__Moraxellaceae; g__Acinetobacter; s__	1	3
denovo344958	4	1004	0.516998	k__Bacteria; p__Proteobacteria; c__Gammaproteobacteria; o__Pseudomonadales; f__Moraxellaceae; g__Acinetobacter; s__	1	3
denovo263870	9	548	0.282186	k__Bacteria; p__Proteobacteria; c__Gammaproteobacteria; o__Enterobacteriales; f__Enterobacteriaceae; g__Erwinia	0.67	3
denovo473662	4	467	0.240476	k__Bacteria; p__Proteobacteria; c__Gammaproteobacteria; o__Pseudomonadales; f__Moraxellaceae; g__; s__	0.67	3
denovo437476	6	343	0.176624	k__Bacteria; p__Proteobacteria; c__Alphaproteobacteria; o__Rhodospirillales; f__Acetobacteraceae	1	3
denovo38751	5	323	0.166325	k__Bacteria; p__Firmicutes; c__Bacilli; o__Lactobacillales; f__Leuconostocaceae; g__Weissella; s__	0.67	3
denovo85651	4	315	0.162206	k__Bacteria; p__Firmicutes; c__Bacilli; o__Lactobacillales; f__Enterococcaceae	0.67	3
denovo296947	7	310	0.159631	k__Bacteria; p__Actinobacteria; c__Actinobacteria; o__Actinomycetales; f__Micrococcaceae; g__; s__	0.67	3
denovo222825	4	278	0.143153	k__Bacteria; p__Firmicutes; c__Bacilli; o__Lactobacillales; f__Streptococcaceae; g__Lactococcus; s__garvieae	0.67	3
denovo497683	4	274	0.141093	k__Bacteria; p__Proteobacteria; c__Gammaproteobacteria	1	3
denovo486234	4	273	0.140578	k__Bacteria; p__Firmicutes; c__Bacilli; o__Lactobacillales; f__Leuconostocaceae; g__Fructobacillus; s__	1	3
denovo85119	2	266	0.136974	k__Bacteria; p__Firmicutes; c__Bacilli; o__Lactobacillales; f__Enterococcaceae	0.67	3
denovo204361	5	232	0.119466	k__Bacteria; p__Firmicutes; c__Bacilli; o__Lactobacillales	1	3
denovo205696	4	227	0.116891	k__Bacteria; p__Proteobacteria; c__Gammaproteobacteria; o__Enterobacteriales; f__Enterobacteriaceae; g__; s__	0.67	3
denovo496885	6	207	0.106592	k__Bacteria; p__Proteobacteria; c__Gammaproteobacteria; o__Enterobacteriales; f__Enterobacteriaceae	1	3
denovo461352	3	186	0.0957785	k__Bacteria; p__Tenericutes; c__Mollicutes; o__Entomoplasmatales; f__; g__; s__	1	3
denovo196986	3	182	0.0937188	k__Bacteria; p__Firmicutes; c__Bacilli; o__Lactobacillales; f__Lactobacillaceae; g__Lactobacillus; s__	0.67	3
denovo364346	1	175	0.0901142	k__Bacteria; p__Proteobacteria; c__Gammaproteobacteria; o__Pseudomonadales; f__Moraxellaceae; g__Acinetobacter; s__	1	3
denovo416762	4	173	0.0890843	k__Bacteria; p__Firmicutes; c__Bacilli; o__Lactobacillales; f__Streptococcaceae; g__Lactococcus	0.67	3
denovo377973	4	137	0.0705466	k__Bacteria; p__Firmicutes; c__Bacilli; o__Lactobacillales	0.67	3
denovo71817	6	134	0.0690017	k__Bacteria; p__Proteobacteria; c__Gammaproteobacteria; o__Pseudomonadales; f__Moraxellaceae; g__Acinetobacter; s__	0.67	3
denovo14319	5	129	0.066427	k__Bacteria; p__Firmicutes; c__Bacilli; o__Lactobacillales; f__Streptococcaceae; g__Lactococcus; s__	1	3
denovo408399	3	127	0.0653972	k__Bacteria; p__Tenericutes; c__Mollicutes; o__Entomoplasmatales; f__; g__; s__	1	3
denovo136147	4	120	0.0617926	k__Bacteria; p__Firmicutes; c__Bacilli; o__Lactobacillales	1	3
denovo495768	5	119	0.0612777	k__Bacteria; p__Proteobacteria; c__Gammaproteobacteria; o__Enterobacteriales; f__Enterobacteriaceae; g__Proteus; s__	1	3
denovo287780	5	119	0.0612777	k__Bacteria; p__Firmicutes; c__Bacilli; o__Lactobacillales; f__; g__; s__	0.67	3
denovo254525	4	117	0.0602478	k__Bacteria; p__Firmicutes; c__Bacilli; o__Lactobacillales; f__Streptococcaceae; g__Lactococcus; s__	1	3
denovo194541	3	113	0.058188	k__Bacteria; p__Proteobacteria; c__Gammaproteobacteria; o__Pseudomonadales; f__Moraxellaceae; g__Acinetobacter; s__	1	3
denovo104301	4	113	0.058188	k__Bacteria; p__Proteobacteria; c__Gammaproteobacteria; o__Pseudomonadales; f__Moraxellaceae; g__Acinetobacter; s__	1	3
denovo393620	3	110	0.0566432	k__Bacteria; p__Proteobacteria; c__Gammaproteobacteria; o__Pseudomonadales; f__Moraxellaceae; g__Acinetobacter; s__	0.67	3
denovo235913	4	101	0.0520088	k__Bacteria; p__Proteobacteria; c__Gammaproteobacteria; o__Enterobacteriales; f__Enterobacteriaceae; g__; s__	0.67	3
denovo431952	4	99	0.0509789	k__Bacteria; p__Firmicutes; c__Bacilli; o__Lactobacillales; f__Streptococcaceae; g__Lactococcus; s__	1	3
denovo25075	5	99	0.0509789	k__Bacteria; p__Tenericutes; c__Mollicutes; o__Entomoplasmatales; f__; g__; s__	1	3
denovo181155	6	98	0.050464	k__Bacteria; p__Firmicutes; c__Bacilli; o__Bacillales; f__Staphylococcaceae; g__Staphylococcus; s__sciuri	1	3
denovo377059	5	95	0.0489191	k__Bacteria; p__Proteobacteria; c__Gammaproteobacteria; o__Enterobacteriales; f__Enterobacteriaceae	1	3
denovo254304	3	86	0.0442847	k__Bacteria; p__Firmicutes; c__Bacilli; o__Lactobacillales; f__Leuconostocaceae; g__Fructobacillus; s__	0.67	3
denovo113025	2	86	0.0442847	k__Bacteria; p__Proteobacteria; c__Gammaproteobacteria; o__Enterobacteriales; f__Enterobacteriaceae	1	3
denovo257887	7	85	0.0437698	k__Bacteria; p__Firmicutes; c__Bacilli; o__Lactobacillales; f__Lactobacillaceae; g__Lactobacillus; s__	0.67	3
denovo14493	6	81	0.04171	k__Bacteria; p__Proteobacteria; c__Gammaproteobacteria; o__Enterobacteriales; f__Enterobacteriaceae; g__; s__	1	3
denovo64702	3	76	0.0391353	k__Bacteria; p__Firmicutes; c__Bacilli; o__Lactobacillales	0.67	3
denovo174059	3	74	0.0381054	k__Bacteria; p__Firmicutes; c__Bacilli; o__Lactobacillales; f__Streptococcaceae; g__Lactococcus; s__	1	3
denovo14013	5	71	0.0365606	k__Bacteria; p__Firmicutes; c__Bacilli; o__Lactobacillales; f__Leuconostocaceae; g__; s__	1	3
denovo83250	1	70	0.0360457	k__Bacteria; p__Proteobacteria; c__Gammaproteobacteria; o__Oceanospirillales; f__Halomonadaceae; g__Candidatus Portiera; s__	1	3
denovo141879	4	70	0.0360457	k__Bacteria; p__Firmicutes; c__Bacilli; o__Lactobacillales; f__Enterococcaceae; g__Enterococcus	0.67	3
denovo212655	3	69	0.0355307	k__Bacteria; p__Firmicutes; c__Bacilli; o__Lactobacillales; f__Lactobacillaceae; g__Lactobacillus; s__	0.67	3
denovo330732	3	67	0.0345009	k__Bacteria; p__Firmicutes; c__Bacilli; o__Lactobacillales; f__Enterococcaceae; g__Vagococcus; s__	0.67	3
denovo499413	3	62	0.0319262	k__Bacteria; p__Proteobacteria; c__Gammaproteobacteria; o__Enterobacteriales; f__Enterobacteriaceae	1	3
denovo369509	4	61	0.0314112	k__Bacteria; p__Firmicutes; c__Bacilli; o__Lactobacillales; f__Leuconostocaceae; g__; s__	1	3
denovo276664	3	60	0.0308963	k__Bacteria; p__Firmicutes; c__Bacilli; o__Lactobacillales; f__Enterococcaceae	0.67	3
denovo507877	4	59	0.0303814	k__Bacteria; p__Firmicutes; c__Bacilli; o__Lactobacillales; f__Lactobacillaceae; g__Lactobacillus; s__	0.67	3
denovo422243	1	58	0.0298664	k__Bacteria; p__Firmicutes; c__Bacilli; o__Lactobacillales	1	3
denovo313920	3	58	0.0298664	k__Bacteria; p__Proteobacteria; c__Gammaproteobacteria; o__Pseudomonadales; f__Moraxellaceae; g__Acinetobacter; s__	1	3
denovo406118	3	57	0.0293515	k__Bacteria; p__Firmicutes; c__Bacilli; o__Lactobacillales; f__Streptococcaceae; g__Lactococcus; s__	1	3
denovo1910	5	57	0.0293515	k__Bacteria; p__Proteobacteria; c__Gammaproteobacteria; o__Pseudomonadales; f__Moraxellaceae; g__Acinetobacter; s__rhizosphaerae	0.67	3
denovo103102	2	57	0.0293515	k__Bacteria; p__Proteobacteria; c__Gammaproteobacteria; o__Pseudomonadales; f__Moraxellaceae; g__Acinetobacter; s__	1	3
denovo59270	1	55	0.0283216	k__Bacteria; p__Firmicutes; c__Bacilli; o__Lactobacillales; f__; g__; s__	0.67	3
denovo5319	2	55	0.0283216	k__Bacteria; p__Tenericutes; c__Mollicutes; o__Entomoplasmatales; f__; g__; s__	1	3
denovo35109	4	54	0.0278067	k__Bacteria; p__Firmicutes; c__Bacilli; o__Lactobacillales; f__Leuconostocaceae; g__; s__	1	3
denovo350414	3	54	0.0278067	k__Bacteria; p__Firmicutes; c__Bacilli; o__Lactobacillales; f__Leuconostocaceae; g__Fructobacillus; s__	1	3
denovo9198	4	52	0.0267768	k__Bacteria; p__Proteobacteria; c__Gammaproteobacteria; o__Enterobacteriales; f__Enterobacteriaceae; g__; s__	0.67	3
denovo474617	5	52	0.0267768	k__Bacteria; p__Firmicutes; c__Bacilli; o__Lactobacillales; f__Leuconostocaceae; g__Fructobacillus; s__	1	3
denovo206362	4	52	0.0267768	k__Bacteria; p__Firmicutes; c__Bacilli; o__Lactobacillales	1	3
denovo313395	6	51	0.0262619	k__Bacteria; p__Firmicutes; c__Bacilli; o__Lactobacillales; f__Streptococcaceae; g__Lactococcus; s__	1	3
denovo458542	5	50	0.0257469	k__Bacteria; p__Proteobacteria; c__Alphaproteobacteria; o__Rhodobacterales; f__Rhodobacteraceae; g__Paracoccus; s__marcusii	0.67	3
denovo256686	4	50	0.0257469	k__Bacteria; p__Firmicutes; c__Bacilli; o__Bacillales; f__[Exiguobacteraceae]; g__Exiguobacterium; s__	1	3
denovo423441	4	49	0.025232	k__Bacteria; p__Firmicutes; c__Bacilli; o__Lactobacillales; f__Enterococcaceae; g__Enterococcus; s__	0.67	3
denovo509337	5	48	0.024717	k__Bacteria; p__Proteobacteria; c__Gammaproteobacteria; o__Enterobacteriales; f__Enterobacteriaceae; g__; s__	0.67	3
denovo130266	4	48	0.024717	k__Bacteria; p__Firmicutes; c__Bacilli; o__Lactobacillales; f__Lactobacillaceae; g__Lactobacillus; s__	0.67	3
denovo77366	3	47	0.0242021	k__Bacteria; p__Proteobacteria; c__Gammaproteobacteria; o__Enterobacteriales; f__Enterobacteriaceae; g__; s__	1	3
denovo439537	2	46	0.0236872	k__Bacteria; p__Firmicutes; c__Bacilli; o__Lactobacillales; f__Leuconostocaceae; g__Fructobacillus; s__	1	3
denovo291732	3	46	0.0236872	k__Bacteria; p__Firmicutes; c__Bacilli; o__Lactobacillales	0.67	3
denovo125632	4	46	0.0236872	k__Bacteria; p__Tenericutes; c__Mollicutes; o__Entomoplasmatales; f__; g__; s__	1	3
denovo468306	2	44	0.0226573	k__Bacteria; p__Firmicutes; c__Bacilli; o__Lactobacillales; f__Leuconostocaceae; g__Weissella; s__	0.67	3
denovo431986	3	44	0.0226573	k__Bacteria; p__Tenericutes; c__Mollicutes; o__Entomoplasmatales; f__; g__; s__	1	1
denovo8628	5	43	0.0221423	k__Bacteria; p__Proteobacteria; c__Gammaproteobacteria; o__Enterobacteriales; f__Enterobacteriaceae; g__; s__	1	3
denovo364332	1	43	0.0221423	k__Bacteria; p__Firmicutes; c__Bacilli; o__Lactobacillales; f__Lactobacillaceae; g__Lactobacillus; s__	0.67	3
denovo166589	5	43	0.0221423	k__Bacteria; p__Proteobacteria; c__Gammaproteobacteria; o__Pseudomonadales; f__Pseudomonadaceae; g__Pseudomonas; s__	1	3
denovo402903	6	42	0.0216274	k__Bacteria; p__Firmicutes; c__Bacilli; o__Bacillales; f__Planococcaceae	1	3
denovo352391	1	39	0.0200826	k__Bacteria; p__Proteobacteria; c__Gammaproteobacteria; o__Pseudomonadales; f__Pseudomonadaceae; g__; s__	1	3
denovo319032	1	39	0.0200826	k__Bacteria; p__Proteobacteria; c__Gammaproteobacteria; o__Pseudomonadales; f__Moraxellaceae; g__Acinetobacter; s__	1	3
denovo293024	3	39	0.0200826	k__Bacteria; p__Proteobacteria; c__Gammaproteobacteria; o__Enterobacteriales; f__Enterobacteriaceae; g__Erwinia; s__	0.67	3
denovo291143	4	39	0.0200826	k__Bacteria; p__Proteobacteria; c__Gammaproteobacteria; o__Enterobacteriales; f__Enterobacteriaceae; g__; s__	1	3
denovo268064	4	39	0.0200826	k__Bacteria; p__Actinobacteria; c__Actinobacteria; o__Actinomycetales; f__Micrococcaceae; g__Arthrobacter; s__	1	3
denovo212511	2	39	0.0200826	k__Bacteria; p__Firmicutes; c__Bacilli; o__Lactobacillales; f__Leuconostocaceae; g__; s__	0.67	3
denovo9027	3	38	0.0195677	k__Bacteria; p__Firmicutes; c__Bacilli; o__Lactobacillales; f__Lactobacillaceae; g__Lactobacillus; s__	0.67	3
denovo67892	3	38	0.0195677	k__Bacteria; p__Firmicutes; c__Bacilli; o__Lactobacillales; f__Lactobacillaceae; g__Lactobacillus; s__	0.67	3
denovo332957	3	38	0.0195677	k__Bacteria; p__Proteobacteria; c__Gammaproteobacteria; o__Pseudomonadales; f__Moraxellaceae; g__Acinetobacter; s__	0.67	3
denovo461137	3	35	0.0180228	k__Bacteria; p__Firmicutes; c__Bacilli; o__Lactobacillales; f__Leuconostocaceae; g__; s__	0.67	3
denovo154752	3	34	0.0175079	k__Bacteria; p__Firmicutes; c__Bacilli; o__Lactobacillales; f__Leuconostocaceae; g__Fructobacillus; s__	0.67	3
denovo305019	3	33	0.016993	k__Bacteria; p__Proteobacteria; c__Gammaproteobacteria; o__Pseudomonadales; f__Moraxellaceae; g__Acinetobacter; s__	1	3
denovo154124	2	33	0.016993	k__Bacteria; p__Proteobacteria; c__Gammaproteobacteria; o__Enterobacteriales; f__Enterobacteriaceae; g__; s__	0.67	3
denovo464780	5	31	0.0159631	k__Bacteria; p__Proteobacteria; c__Alphaproteobacteria; o__Rhodospirillales; f__Acetobacteraceae; g__; s__	0.67	3
denovo206029	3	31	0.0159631	k__Bacteria; p__Firmicutes; c__Bacilli; o__Lactobacillales; f__Leuconostocaceae; g__Weissella; s__	0.67	3
denovo86181	2	30	0.0154482	k__Bacteria; p__Proteobacteria; c__Alphaproteobacteria; o__Rhodospirillales; f__Acetobacteraceae; g__Gluconobacter; s__	0.67	3
denovo242180	2	29	0.0149332	k__Bacteria; p__Firmicutes; c__Bacilli; o__Lactobacillales; f__Streptococcaceae; g__Lactococcus; s__garvieae	0.67	3
denovo193111	5	29	0.0149332	k__Bacteria; p__Proteobacteria; c__Gammaproteobacteria; o__Pseudomonadales; f__Moraxellaceae; g__; s__	0.67	3
denovo164493	2	29	0.0149332	k__Bacteria; p__Proteobacteria; c__Gammaproteobacteria; o__Pseudomonadales; f__Pseudomonadaceae; g__; s__	1	3
denovo460055	2	28	0.0144183	k__Bacteria; p__Proteobacteria; c__Gammaproteobacteria; o__Pseudomonadales; f__Pseudomonadaceae; g__; s__	1	3
denovo260773	2	28	0.0144183	k__Bacteria; p__Proteobacteria; c__Gammaproteobacteria; o__Pseudomonadales; f__Moraxellaceae; g__Acinetobacter; s__	1	3
denovo190093	3	27	0.0139033	k__Bacteria; p__Proteobacteria; c__Gammaproteobacteria; o__Pseudomonadales; f__Moraxellaceae; g__Acinetobacter; s__	1	3
denovo428694	4	26	0.0133884	k__Bacteria; p__Firmicutes; c__Bacilli; o__Lactobacillales; f__Leuconostocaceae; g__; s__	1	3
denovo368342	6	26	0.0133884	k__Bacteria; p__Proteobacteria; c__Alphaproteobacteria; o__Rhodospirillales; f__Acetobacteraceae	1	3
denovo321927	2	26	0.0133884	k__Bacteria; p__Firmicutes; c__Bacilli; o__Lactobacillales; f__Lactobacillaceae; g__Lactobacillus; s__	1	3
denovo480414	5	25	0.0128735	k__Bacteria; p__Proteobacteria; c__Alphaproteobacteria; o__Sphingomonadales; f__Sphingomonadaceae; g__Sphingomonas; s__yabuuchiae	1	3
denovo31948	1	25	0.0128735	k__Bacteria; p__Firmicutes; c__Bacilli; o__Lactobacillales; f__Leuconostocaceae; g__; s__	0.67	3
denovo309915	3	25	0.0128735	k__Bacteria; p__Proteobacteria; c__Gammaproteobacteria; o__Enterobacteriales; f__Enterobacteriaceae; g__Providencia; s__	0.67	3
denovo278324	3	25	0.0128735	k__Bacteria; p__Proteobacteria; c__Alphaproteobacteria; o__Rhizobiales; f__Methylobacteriaceae; g__Methylobacterium; s__	1	3
denovo243296	2	25	0.0128735	k__Bacteria; p__Proteobacteria; c__Gammaproteobacteria; o__Pseudomonadales; f__Moraxellaceae; g__Acinetobacter; s__	1	3
denovo154055	2	25	0.0128735	k__Bacteria; p__Proteobacteria; c__Gammaproteobacteria; o__Enterobacteriales; f__Enterobacteriaceae; g__; s__	0.67	3
denovo123777	3	25	0.0128735	k__Bacteria; p__Proteobacteria; c__Gammaproteobacteria; o__Pseudomonadales; f__Moraxellaceae; g__Acinetobacter; s__rhizosphaerae	0.67	3
denovo84422	5	24	0.0123585	k__Bacteria; p__Proteobacteria; c__Gammaproteobacteria; o__Enterobacteriales; f__Enterobacteriaceae; g__; s__	0.67	3
denovo71074	3	24	0.0123585	k__Bacteria; p__Proteobacteria; c__Gammaproteobacteria; o__Enterobacteriales; f__Enterobacteriaceae; g__; s__	1	3
denovo156128	4	24	0.0123585	k__Bacteria; p__Proteobacteria; c__Alphaproteobacteria; o__Rhizobiales; f__Aurantimonadaceae; g__; s__	1	3
denovo481409	4	23	0.0118436	k__Bacteria; p__Proteobacteria; c__Alphaproteobacteria; o__Rhodospirillales; f__Acetobacteraceae; g__; s__	0.67	3
denovo378657	3	23	0.0118436	k__Bacteria; p__Firmicutes; c__Bacilli; o__Lactobacillales; f__Leuconostocaceae; g__Fructobacillus; s__	0.67	3
denovo368004	3	23	0.0118436	k__Bacteria; p__Bacteroidetes; c__Bacteroidia; o__Bacteroidales; f__Porphyromonadaceae; g__Dysgonomonas; s__	1	3
denovo28571	4	23	0.0118436	k__Bacteria; p__Proteobacteria; c__Gammaproteobacteria; o__Enterobacteriales; f__Enterobacteriaceae; g__; s__	1	3
denovo180619	2	23	0.0118436	k__Bacteria; p__Proteobacteria; c__Gammaproteobacteria; o__Enterobacteriales; f__Enterobacteriaceae; g__; s__	0.67	3
denovo125755	7	23	0.0118436	k__Bacteria; p__Actinobacteria; c__Actinobacteria; o__Actinomycetales; f__Microbacteriaceae; g__Curtobacterium; s__	0.67	3
denovo123093	2	23	0.0118436	k__Bacteria; p__Proteobacteria; c__Gammaproteobacteria; o__Pseudomonadales; f__Moraxellaceae; g__Acinetobacter; s__	1	3
denovo5057	2	22	0.0113286	k__Bacteria; p__Proteobacteria; c__Gammaproteobacteria; o__Pseudomonadales; f__Moraxellaceae; g__Acinetobacter; s__	1	3
denovo119650	2	22	0.0113286	k__Bacteria; p__Proteobacteria; c__Alphaproteobacteria; o__Rhodospirillales; f__Acetobacteraceae; g__Gluconobacter; s__	0.67	3
denovo96561	3	21	0.0108137	k__Bacteria; p__Proteobacteria; c__Gammaproteobacteria; o__Enterobacteriales; f__Enterobacteriaceae; g__; s__	0.67	3
denovo434570	1	21	0.0108137	k__Bacteria; p__Firmicutes; c__Bacilli; o__Lactobacillales; f__Leuconostocaceae; g__Fructobacillus; s__	0.67	3
denovo360382	3	21	0.0108137	k__Bacteria; p__Firmicutes; c__Bacilli; o__Lactobacillales; f__Leuconostocaceae; g__Fructobacillus; s__	0.67	3
denovo347687	4	21	0.0108137	k__Bacteria; p__Actinobacteria; c__Actinobacteria; o__Actinomycetales; f__Microbacteriaceae; g__Agromyces; s__	1	3
denovo337562	2	21	0.0108137	k__Bacteria; p__Proteobacteria; c__Gammaproteobacteria; o__Pseudomonadales; f__Pseudomonadaceae; g__; s__	1	3
denovo263223	2	21	0.0108137	k__Bacteria; p__Proteobacteria; c__Gammaproteobacteria; o__Enterobacteriales; f__Enterobacteriaceae; g__; s__	0.67	3
denovo115692	2	21	0.0108137	k__Bacteria; p__Proteobacteria; c__Gammaproteobacteria; o__Pseudomonadales; f__Moraxellaceae; g__Acinetobacter; s__	1	3
denovo381320	2	20	0.0102988	k__Bacteria; p__Proteobacteria; c__Gammaproteobacteria; o__Enterobacteriales; f__Enterobacteriaceae	0.67	3
denovo375339	3	20	0.0102988	k__Bacteria; p__Firmicutes; c__Bacilli; o__Bacillales; f__Bacillaceae; g__Bacillus; s__	0.67	3
denovo248426	2	20	0.0102988	k__Bacteria; p__Tenericutes; c__Mollicutes; o__Entomoplasmatales; f__; g__; s__	1	3
denovo60905	4	19	0.00978383	k__Bacteria; p__Proteobacteria; c__Alphaproteobacteria; o__Rhizobiales; f__Methylobacteriaceae; g__Methylobacterium; s__adhaesivum	0.67	3
denovo103070	3	19	0.00978383	k__Bacteria; p__Proteobacteria; c__Alphaproteobacteria; o__Rhodospirillales; f__Acetobacteraceae	1	3
denovo451028	7	18	0.00926889	k__Bacteria; p__Proteobacteria; c__Alphaproteobacteria; o__Rhizobiales; f__Methylobacteriaceae; g__; s__	1	3
denovo441064	5	18	0.00926889	k__Bacteria; p__Proteobacteria; c__Alphaproteobacteria; o__Sphingomonadales; f__Sphingomonadaceae; g__; s__	0.67	3
denovo277122	1	18	0.00926889	k__Bacteria; p__Proteobacteria; c__Gammaproteobacteria; o__Pseudomonadales; f__Moraxellaceae; g__Acinetobacter; s__	1	3
denovo224647	4	18	0.00926889	k__Bacteria; p__Proteobacteria; c__Betaproteobacteria; o__Burkholderiales; f__Oxalobacteraceae; g__; s__	0.67	3
denovo487480	4	17	0.00875395	k__Bacteria; p__Proteobacteria; c__Gammaproteobacteria; o__Pseudomonadales; f__Pseudomonadaceae; g__Pseudomonas; s__	1	3
denovo417177	2	17	0.00875395	k__Bacteria; p__Proteobacteria; c__Gammaproteobacteria; o__Pseudomonadales; f__Moraxellaceae; g__Acinetobacter; s__	1	3
denovo294069	3	17	0.00875395	k__Bacteria; p__Proteobacteria; c__Gammaproteobacteria; o__Enterobacteriales; f__Enterobacteriaceae; g__; s__	1	3
denovo267733	3	17	0.00875395	k__Bacteria; p__Firmicutes; c__Bacilli; o__Lactobacillales; f__Lactobacillaceae; g__Lactobacillus; s__	0.67	3
denovo220831	2	17	0.00875395	k__Bacteria; p__Firmicutes; c__Bacilli; o__Lactobacillales; f__Lactobacillaceae; g__Lactobacillus; s__	0.67	3
denovo112338	1	17	0.00875395	k__Bacteria; p__Proteobacteria; c__Gammaproteobacteria; o__Enterobacteriales; f__Enterobacteriaceae; g__; s__	1	3
denovo401734	1	16	0.00823901	k__Bacteria; p__Firmicutes; c__Bacilli; o__Lactobacillales; f__Streptococcaceae; g__Lactococcus; s__	1	3
denovo361381	4	16	0.00823901	k__Bacteria; p__Proteobacteria; c__Alphaproteobacteria; o__Rhizobiales; f__Methylobacteriaceae; g__Methylobacterium; s__	0.67	3
denovo249702	4	16	0.00823901	k__Bacteria; p__Bacteroidetes; c__Flavobacteriia; o__Flavobacteriales; f__[Weeksellaceae]; g__Chryseobacterium; s__	0.67	3
denovo112686	5	16	0.00823901	k__Bacteria; p__Actinobacteria; c__Actinobacteria; o__Actinomycetales; f__Microbacteriaceae; g__Frigoribacterium; s__	0.67	3
denovo53627	4	15	0.00772408	k__Bacteria; p__Tenericutes; c__Mollicutes; o__Entomoplasmatales; f__; g__; s__	1	3
denovo459163	2	15	0.00772408	k__Bacteria; p__Actinobacteria; c__Actinobacteria; o__Actinomycetales; f__Corynebacteriaceae; g__Corynebacterium; s__variabile	0.67	3
denovo409432	2	15	0.00772408	k__Bacteria; p__Firmicutes; c__Bacilli; o__Lactobacillales; f__Enterococcaceae; g__Vagococcus; s__	0.67	3
denovo361444	4	15	0.00772408	k__Bacteria; p__Proteobacteria; c__Gammaproteobacteria; o__Enterobacteriales; f__Enterobacteriaceae; g__; s__	0.67	3
denovo331957	3	15	0.00772408	k__Bacteria; p__Firmicutes; c__Bacilli; o__Lactobacillales; f__Leuconostocaceae; g__Fructobacillus; s__	1	3
denovo268288	3	15	0.00772408	k__Bacteria; p__Proteobacteria; c__Gammaproteobacteria; o__Enterobacteriales; f__Enterobacteriaceae; g__; s__	1	3
denovo21575	5	15	0.00772408	k__Bacteria; p__Proteobacteria; c__Gammaproteobacteria; o__Pseudomonadales; f__Pseudomonadaceae; g__Pseudomonas; s__	0.67	3
denovo169042	3	15	0.00772408	k__Bacteria; p__Proteobacteria; c__Gammaproteobacteria; o__Pseudomonadales; f__Moraxellaceae; g__Acinetobacter; s__	1	3
denovo495203	2	14	0.00720914	k__Bacteria; p__Proteobacteria; c__Gammaproteobacteria; o__Pseudomonadales; f__Pseudomonadaceae; g__; s__	1	3
denovo429487	2	14	0.00720914	k__Bacteria; p__Proteobacteria; c__Gammaproteobacteria; o__Enterobacteriales; f__Enterobacteriaceae; g__; s__	0.67	3
denovo378486	2	14	0.00720914	k__Bacteria; p__Proteobacteria; c__Gammaproteobacteria; o__Enterobacteriales; f__Enterobacteriaceae; g__Serratia; s__	1	3
denovo305578	2	14	0.00720914	k__Bacteria; p__Actinobacteria; c__Actinobacteria; o__Actinomycetales; f__Micrococcaceae; g__Arthrobacter; s__	1	3
denovo133656	3	14	0.00720914	k__Bacteria; p__Proteobacteria; c__Gammaproteobacteria; o__Enterobacteriales; f__Enterobacteriaceae; g__Serratia; s__	1	3
denovo58240	1	13	0.0066942	k__Bacteria; p__Firmicutes; c__Bacilli; o__Lactobacillales; f__Lactobacillaceae; g__Lactobacillus; s__	0.67	3
denovo499740	1	13	0.0066942	k__Bacteria; p__Firmicutes; c__Bacilli; o__Lactobacillales; f__Streptococcaceae; g__Lactococcus; s__garvieae	0.67	3
denovo468192	3	13	0.0066942	k__Bacteria; p__Tenericutes; c__Mollicutes; o__Entomoplasmatales; f__; g__; s__	1	3
denovo442992	3	13	0.0066942	k__Bacteria; p__Firmicutes; c__Bacilli; o__Lactobacillales; f__Leuconostocaceae; g__; s__	0.67	3
denovo397095	2	13	0.0066942	k__Bacteria; p__Firmicutes; c__Bacilli; o__Lactobacillales; f__Leuconostocaceae; g__; s__	1	3
denovo3921	3	13	0.0066942	k__Bacteria; p__Proteobacteria; c__Gammaproteobacteria; o__Enterobacteriales; f__Enterobacteriaceae; g__; s__	0.67	3
denovo386065	3	13	0.0066942	k__Bacteria; p__Firmicutes; c__Bacilli; o__Lactobacillales; f__Lactobacillaceae; g__Lactobacillus; s__	0.67	3
denovo320322	6	13	0.0066942	k__Bacteria; p__Firmicutes; c__Bacilli; o__Lactobacillales; f__Leuconostocaceae; g__Fructobacillus; s__	1	3
denovo296187	1	13	0.0066942	k__Bacteria; p__Proteobacteria; c__Gammaproteobacteria; o__Pseudomonadales; f__Moraxellaceae; g__Acinetobacter; s__	0.67	3
denovo273501	3	13	0.0066942	k__Bacteria; p__Firmicutes; c__Bacilli; o__Lactobacillales; f__Streptococcaceae; g__Lactococcus; s__	1	3
denovo245243	2	13	0.0066942	k__Bacteria; p__Actinobacteria; c__Actinobacteria; o__Actinomycetales; f__Micrococcaceae; g__Arthrobacter; s__	1	3
denovo225725	1	13	0.0066942	k__Bacteria; p__Firmicutes; c__Bacilli; o__Lactobacillales; f__Streptococcaceae; g__Lactococcus; s__	1	3
denovo194400	2	13	0.0066942	k__Bacteria; p__Firmicutes; c__Bacilli; o__Lactobacillales; f__Leuconostocaceae; g__Fructobacillus; s__	0.67	3
denovo167392	3	13	0.0066942	k__Bacteria; p__Proteobacteria; c__Gammaproteobacteria; o__Enterobacteriales; f__Enterobacteriaceae; g__Plesiomonas; s__shigelloides	0.67	3
denovo98924	1	12	0.00617926	k__Bacteria; p__Proteobacteria; c__Gammaproteobacteria; o__Pseudomonadales; f__Moraxellaceae; g__Acinetobacter; s__rhizosphaerae	0.67	3
denovo9557	1	12	0.00617926	k__Bacteria; p__Firmicutes; c__Bacilli; o__Lactobacillales	0.67	3
denovo80815	2	12	0.00617926	k__Bacteria; p__Proteobacteria; c__Gammaproteobacteria; o__Pseudomonadales; f__Moraxellaceae; g__Acinetobacter; s__	1	3
denovo79083	3	12	0.00617926	k__Bacteria; p__Proteobacteria; c__Gammaproteobacteria; o__Enterobacteriales; f__Enterobacteriaceae; g__; s__	0.67	3
denovo69852	3	12	0.00617926	k__Bacteria; p__Proteobacteria; c__Alphaproteobacteria; o__Rhodospirillales; f__Acetobacteraceae	1	3
denovo49113	3	12	0.00617926	k__Bacteria; p__Proteobacteria; c__Alphaproteobacteria; o__Rhodospirillales; f__Acetobacteraceae	1	3
denovo426295	2	12	0.00617926	k__Bacteria; p__Firmicutes; c__Bacilli; o__Lactobacillales; f__Leuconostocaceae; g__Fructobacillus; s__	1	3
denovo159570	1	12	0.00617926	k__Bacteria; p__Firmicutes; c__Bacilli; o__Lactobacillales; f__Leuconostocaceae; g__Fructobacillus; s__	1	3
denovo131914	3	12	0.00617926	k__Bacteria; p__Proteobacteria; c__Gammaproteobacteria; o__Pseudomonadales; f__Moraxellaceae; g__Acinetobacter; s__	1	3
denovo118215	4	12	0.00617926	k__Bacteria; p__Proteobacteria; c__Gammaproteobacteria; o__Enterobacteriales; f__Enterobacteriaceae; g__; s__	1	3
denovo95645	1	11	0.00566432	k__Bacteria; p__Actinobacteria; c__Actinobacteria; o__Actinomycetales; f__Micrococcaceae; g__Arthrobacter; s__	1	3
denovo62695	3	11	0.00566432	k__Bacteria; p__Firmicutes; c__Bacilli; o__Lactobacillales	0.67	3
denovo46524	1	11	0.00566432	k__Bacteria; p__Firmicutes; c__Bacilli; o__Lactobacillales; f__Leuconostocaceae; g__; s__	0.67	3
denovo425128	3	11	0.00566432	k__Bacteria; p__Tenericutes; c__Mollicutes; o__Entomoplasmatales; f__; g__; s__	1	3
denovo40975	1	11	0.00566432	k__Bacteria; p__Proteobacteria; c__Gammaproteobacteria; o__Enterobacteriales; f__Enterobacteriaceae; g__Erwinia; s__	0.67	3
denovo331754	5	11	0.00566432	k__Bacteria; p__Proteobacteria; c__Alphaproteobacteria; o__Rhizobiales; f__Rhizobiaceae; g__Agrobacterium; s__	1	3
denovo308283	2	11	0.00566432	k__Bacteria; p__Proteobacteria; c__Gammaproteobacteria; o__Pseudomonadales; f__Moraxellaceae; g__Acinetobacter; s__rhizosphaerae	0.67	3
denovo302854	3	11	0.00566432	k__Bacteria; p__Firmicutes; c__Bacilli; o__Lactobacillales; f__Carnobacteriaceae; g__Trichococcus; s__	0.67	3
denovo289278	2	11	0.00566432	k__Bacteria; p__Proteobacteria; c__Gammaproteobacteria; o__Pseudomonadales; f__Moraxellaceae; g__Acinetobacter; s__rhizosphaerae	0.67	3
denovo280947	1	11	0.00566432	k__Bacteria; p__Proteobacteria; c__Gammaproteobacteria; o__Pseudomonadales; f__Moraxellaceae; g__; s__	0.67	3
denovo278252	2	11	0.00566432	k__Bacteria; p__Proteobacteria; c__Gammaproteobacteria; o__Enterobacteriales; f__Enterobacteriaceae; g__; s__	1	3
denovo239628	3	11	0.00566432	k__Bacteria; p__Actinobacteria; c__Actinobacteria; o__Actinomycetales; f__Microbacteriaceae; g__Salinibacterium; s__	0.67	3
denovo230361	3	11	0.00566432	k__Bacteria; p__Proteobacteria; c__Gammaproteobacteria; o__Enterobacteriales; f__Enterobacteriaceae; g__; s__	0.67	3
denovo18424	1	11	0.00566432	k__Bacteria; p__Proteobacteria; c__Gammaproteobacteria; o__Enterobacteriales; f__Enterobacteriaceae; g__Serratia; s__	1	3
denovo179126	1	11	0.00566432	k__Bacteria; p__Firmicutes; c__Bacilli; o__Lactobacillales; f__Leuconostocaceae; g__; s__	0.67	3
denovo84010	2	10	0.00514938	k__Bacteria; p__Proteobacteria; c__Gammaproteobacteria; o__Enterobacteriales; f__Enterobacteriaceae; g__; s__	0.67	3
denovo59830	2	10	0.00514938	k__Bacteria; p__Firmicutes; c__Bacilli; o__Lactobacillales	1	3
denovo53017	1	10	0.00514938	k__Bacteria; p__Firmicutes; c__Bacilli; o__Lactobacillales; f__Streptococcaceae; g__Lactococcus; s__garvieae	0.67	3
denovo476394	2	10	0.00514938	k__Bacteria; p__Proteobacteria; c__Gammaproteobacteria; o__Enterobacteriales; f__Enterobacteriaceae; g__; s__	0.67	3
denovo446588	3	10	0.00514938	k__Bacteria; p__Proteobacteria; c__Betaproteobacteria; o__Burkholderiales; f__Comamonadaceae; g__; s__	0.67	3
denovo430122	2	10	0.00514938	k__Bacteria; p__Proteobacteria; c__Gammaproteobacteria; o__Enterobacteriales; f__Enterobacteriaceae; g__; s__	0.67	3
denovo40589	3	10	0.00514938	k__Bacteria; p__Proteobacteria; c__Gammaproteobacteria; o__Enterobacteriales; f__Enterobacteriaceae; g__Klebsiella; s__	0.67	3
denovo377556	2	10	0.00514938	k__Bacteria; p__Proteobacteria; c__Gammaproteobacteria; o__Pseudomonadales; f__Moraxellaceae; g__Acinetobacter; s__	0.67	3
denovo295701	1	10	0.00514938	k__Bacteria; p__Firmicutes; c__Bacilli; o__Lactobacillales; f__Enterococcaceae; g__Vagococcus; s__	0.67	3
denovo292916	2	10	0.00514938	k__Bacteria; p__Firmicutes; c__Bacilli; o__Lactobacillales; f__Leuconostocaceae; g__; s__	0.67	3
denovo276018	2	10	0.00514938	k__Bacteria; p__Proteobacteria; c__Gammaproteobacteria; o__Pseudomonadales; f__Moraxellaceae; g__Acinetobacter; s__	0.67	3
denovo257225	2	10	0.00514938	k__Bacteria; p__Firmicutes; c__Bacilli; o__Lactobacillales; f__Enterococcaceae; g__Enterococcus; s__	0.67	3
denovo232103	4	10	0.00514938	k__Bacteria; p__Actinobacteria; c__Actinobacteria; o__Actinomycetales; f__Mycobacteriaceae; g__Mycobacterium; s__	0.67	3
denovo195855	1	10	0.00514938	k__Bacteria; p__Bacteroidetes; c__Sphingobacteriia; o__Sphingobacteriales; f__Sphingobacteriaceae; g__Sphingobacterium; s__	0.67	3
denovo119624	3	10	0.00514938	k__Bacteria; p__Firmicutes; c__Bacilli; o__Lactobacillales; f__Carnobacteriaceae	0.67	3
denovo112615	1	10	0.00514938	k__Bacteria; p__Proteobacteria; c__Gammaproteobacteria; o__Pseudomonadales; f__Moraxellaceae; g__Acinetobacter; s__	1	3
denovo101786	2	10	0.00514938	k__Bacteria; p__Proteobacteria; c__Gammaproteobacteria; o__Xanthomonadales; f__Xanthomonadaceae; g__Lysobacter; s__	0.67	3
denovo82971	5	9	0.00463445	k__Bacteria; p__Proteobacteria; c__Gammaproteobacteria; o__Enterobacteriales; f__Enterobacteriaceae; g__Providencia	0.67	3
denovo53739	4	9	0.00463445	k__Bacteria; p__Proteobacteria; c__Gammaproteobacteria; o__Enterobacteriales; f__Enterobacteriaceae; g__; s__	0.67	3
denovo477567	1	9	0.00463445	k__Bacteria; p__Proteobacteria; c__Gammaproteobacteria; o__Enterobacteriales; f__Enterobacteriaceae; g__; s__	1	3
denovo465817	2	9	0.00463445	k__Bacteria; p__Firmicutes; c__Bacilli; o__Lactobacillales; f__Leuconostocaceae; g__; s__	1	3
denovo46536	2	9	0.00463445	k__Bacteria; p__Proteobacteria; c__Alphaproteobacteria; o__Rhodospirillales; f__Acetobacteraceae	1	3
denovo441736	2	9	0.00463445	k__Bacteria; p__Firmicutes; c__Bacilli; o__Lactobacillales; f__Enterococcaceae; g__Enterococcus; s__	0.67	3
denovo419548	1	9	0.00463445	k__Bacteria; p__Firmicutes; c__Bacilli; o__Lactobacillales; f__Leuconostocaceae; g__; s__	0.67	3
denovo412880	2	9	0.00463445	k__Bacteria; p__Firmicutes; c__Bacilli; o__Lactobacillales; f__Enterococcaceae; g__Enterococcus	0.67	3
denovo411729	1	9	0.00463445	k__Bacteria; p__Firmicutes; c__Bacilli; o__Bacillales; f__Planococcaceae	0.67	3
denovo407823	4	9	0.00463445	k__Bacteria; p__Firmicutes; c__Bacilli; o__Lactobacillales; f__Streptococcaceae; g__Lactococcus; s__	1	3
denovo399025	1	9	0.00463445	k__Bacteria; p__Firmicutes; c__Bacilli; o__Lactobacillales; f__Enterococcaceae; g__Vagococcus; s__	0.67	3
denovo38379	1	9	0.00463445	k__Bacteria; p__Firmicutes; c__Bacilli; o__Lactobacillales; f__Enterococcaceae	0.67	3
denovo375352	3	9	0.00463445	k__Bacteria; p__Proteobacteria; c__Gammaproteobacteria; o__Enterobacteriales; f__Enterobacteriaceae; g__; s__	0.67	3
denovo348344	1	9	0.00463445	k__Bacteria; p__Actinobacteria; c__Actinobacteria; o__Actinomycetales; f__Kineosporiaceae; g__; s__	0.67	3
denovo337842	2	9	0.00463445	k__Bacteria; p__Proteobacteria; c__Gammaproteobacteria; o__Pseudomonadales; f__Moraxellaceae; g__Acinetobacter; s__lwoffii	0.67	3
denovo309838	1	9	0.00463445	k__Bacteria; p__Proteobacteria; c__Betaproteobacteria; o__Neisseriales; f__Neisseriaceae; g__; s__	0.67	3
denovo287650	2	9	0.00463445	k__Bacteria; p__Proteobacteria; c__Gammaproteobacteria; o__Enterobacteriales; f__Enterobacteriaceae; g__Erwinia; s__	1	3
denovo259665	1	9	0.00463445	k__Bacteria; p__Bacteroidetes; c__Flavobacteriia; o__Flavobacteriales; f__[Weeksellaceae]; g__Wautersiella; s__	1	3
denovo19249	2	9	0.00463445	k__Bacteria; p__Proteobacteria; c__Gammaproteobacteria; o__Pseudomonadales; f__Moraxellaceae; g__Acinetobacter; s__	0.67	3
denovo188004	2	9	0.00463445	k__Bacteria; p__Firmicutes; c__Bacilli; o__Lactobacillales; f__Enterococcaceae	0.67	3
denovo184011	1	9	0.00463445	k__Bacteria; p__Firmicutes; c__Bacilli; o__Lactobacillales; f__Streptococcaceae; g__Lactococcus; s__garvieae	0.67	3
denovo105773	2	9	0.00463445	k__Bacteria; p__Proteobacteria; c__Gammaproteobacteria; o__Pseudomonadales; f__Moraxellaceae; g__Acinetobacter; s__	1	3
denovo477703	5	8	0.00411951	k__Bacteria; p__Proteobacteria; c__Gammaproteobacteria; o__Xanthomonadales; f__Xanthomonadaceae; g__; s__	0.67	3
denovo464872	1	8	0.00411951	k__Bacteria; p__Firmicutes; c__Bacilli; o__Lactobacillales; f__Leuconostocaceae; g__Weissella; s__	0.67	3
denovo418042	1	8	0.00411951	k__Bacteria; p__Actinobacteria; c__Actinobacteria; o__Actinomycetales; f__Micrococcaceae; g__Arthrobacter; s__	1	3
denovo346574	2	8	0.00411951	k__Bacteria; p__Proteobacteria; c__Gammaproteobacteria; o__Enterobacteriales; f__Enterobacteriaceae; g__; s__	0.67	3
denovo344559	3	8	0.00411951	k__Bacteria; p__Proteobacteria; c__Gammaproteobacteria; o__Enterobacteriales; f__Enterobacteriaceae; g__Trabulsiella	0.67	3
denovo310420	2	8	0.00411951	k__Bacteria; p__Proteobacteria; c__Gammaproteobacteria; o__Pseudomonadales; f__Moraxellaceae; g__Acinetobacter; s__	0.67	3
denovo283281	4	8	0.00411951	k__Bacteria; p__Proteobacteria; c__Gammaproteobacteria; o__Enterobacteriales; f__Enterobacteriaceae; g__; s__	0.67	3
denovo25841	1	8	0.00411951	k__Bacteria; p__Actinobacteria; c__Actinobacteria; o__Actinomycetales; f__Corynebacteriaceae; g__Corynebacterium; s__	0.67	3
denovo246686	2	8	0.00411951	k__Bacteria; p__Firmicutes; c__Bacilli; o__Bacillales; f__[Exiguobacteraceae]; g__Exiguobacterium; s__	1	3
denovo189940	1	8	0.00411951	k__Bacteria; p__Firmicutes; c__Bacilli; o__Lactobacillales; f__Enterococcaceae	0.67	3
denovo110973	1	8	0.00411951	k__Bacteria; p__Firmicutes; c__Bacilli; o__Lactobacillales; f__Streptococcaceae; g__Lactococcus; s__	1	1
denovo102859	2	8	0.00411951	k__Bacteria; p__Proteobacteria; c__Gammaproteobacteria; o__Enterobacteriales; f__Enterobacteriaceae; g__; s__	0.67	3
denovo55382	1	7	0.00360457	k__Bacteria; p__Actinobacteria; c__Actinobacteria; o__Actinomycetales; f__Nocardiaceae; g__Rhodococcus; s__	1	3
denovo44593	4	7	0.00360457	k__Bacteria; p__Proteobacteria; c__Gammaproteobacteria; o__Enterobacteriales; f__Enterobacteriaceae; g__Trabulsiella	0.67	3
denovo406383	1	7	0.00360457	k__Bacteria; p__Proteobacteria; c__Gammaproteobacteria; o__Enterobacteriales; f__Enterobacteriaceae; g__Trabulsiella	0.67	3
denovo395561	3	7	0.00360457	k__Bacteria; p__Proteobacteria; c__Gammaproteobacteria; o__Pseudomonadales; f__Moraxellaceae; g__Acinetobacter; s__rhizosphaerae	0.67	3
denovo392782	4	7	0.00360457	k__Bacteria; p__Firmicutes; c__Bacilli; o__Lactobacillales; f__Aerococcaceae; g__Aerococcus; s__	1	3
denovo37661	5	7	0.00360457	k__Bacteria; p__Proteobacteria; c__Gammaproteobacteria; o__Enterobacteriales; f__Enterobacteriaceae	1	3
denovo363658	3	7	0.00360457	k__Bacteria; p__Firmicutes; c__Bacilli; o__Bacillales; f__Bacillaceae; g__Bacillus; s__	1	3
denovo355990	2	7	0.00360457	k__Bacteria; p__Proteobacteria; c__Gammaproteobacteria; o__Enterobacteriales; f__Enterobacteriaceae; g__Trabulsiella	0.67	3
denovo302831	2	7	0.00360457	k__Bacteria; p__Firmicutes; c__Bacilli; o__Lactobacillales; f__Streptococcaceae; g__Lactococcus	0.67	3
denovo300227	2	7	0.00360457	k__Bacteria; p__Bacteroidetes; c__Flavobacteriia; o__Flavobacteriales; f__[Weeksellaceae]; g__Wautersiella; s__	1	2
denovo280595	2	7	0.00360457	k__Bacteria; p__Proteobacteria; c__Gammaproteobacteria; o__Pseudomonadales; f__Moraxellaceae; g__Acinetobacter; s__	1	3
denovo239243	1	7	0.00360457	k__Bacteria; p__Firmicutes; c__Bacilli; o__Lactobacillales; f__Leuconostocaceae; g__Weissella; s__	0.67	3
denovo21737	1	7	0.00360457	k__Bacteria; p__Proteobacteria; c__Gammaproteobacteria; o__Pseudomonadales; f__Moraxellaceae	0.67	3
denovo211626	1	7	0.00360457	k__Bacteria; p__Firmicutes; c__Bacilli; o__Lactobacillales; f__Streptococcaceae; g__Lactococcus; s__	1	3
denovo195342	1	7	0.00360457	k__Bacteria; p__Firmicutes; c__Bacilli; o__Lactobacillales; f__Leuconostocaceae; g__; s__	0.67	3
denovo140897	1	7	0.00360457	k__Bacteria; p__Proteobacteria; c__Gammaproteobacteria; o__Enterobacteriales; f__Enterobacteriaceae; g__; s__	1	3
denovo138678	2	7	0.00360457	k__Bacteria; p__Proteobacteria; c__Gammaproteobacteria; o__Enterobacteriales; f__Enterobacteriaceae; g__Providencia	0.67	3
denovo135283	2	7	0.00360457	k__Bacteria; p__Actinobacteria; c__Actinobacteria; o__Actinomycetales; f__Corynebacteriaceae; g__Corynebacterium; s__variabile	0.67	3
denovo111201	2	7	0.00360457	k__Bacteria; p__Proteobacteria; c__Alphaproteobacteria; o__Rhodobacterales; f__Rhodobacteraceae; g__; s__	0.67	3
denovo482347	2	6	0.00308963	k__Bacteria; p__Proteobacteria; c__Gammaproteobacteria; o__Enterobacteriales; f__Enterobacteriaceae	0.67	3
denovo462384	1	6	0.00308963	k__Bacteria; p__Firmicutes; c__Bacilli; o__Lactobacillales; f__Enterococcaceae; g__Vagococcus; s__	0.67	3
denovo461702	3	6	0.00308963	k__Bacteria; p__Firmicutes; c__Bacilli; o__Lactobacillales	0.67	3
denovo448908	3	6	0.00308963	k__Bacteria; p__Proteobacteria; c__Gammaproteobacteria; o__Pseudomonadales; f__Moraxellaceae; g__Acinetobacter; s__rhizosphaerae	0.67	3
denovo445636	1	6	0.00308963	k__Bacteria; p__Actinobacteria; c__Actinobacteria; o__Actinomycetales; f__Corynebacteriaceae; g__Corynebacterium; s__	1	3
denovo442103	1	6	0.00308963	k__Bacteria; p__Proteobacteria; c__Gammaproteobacteria; o__Enterobacteriales; f__Enterobacteriaceae; g__; s__	0.67	3
denovo428577	2	6	0.00308963	k__Bacteria; p__Bacteroidetes; c__Flavobacteriia; o__Flavobacteriales; f__[Weeksellaceae]; g__Chryseobacterium; s__	1	3
denovo370593	1	6	0.00308963	k__Bacteria; p__Firmicutes; c__Bacilli; o__Lactobacillales	0.67	3
denovo355063	5	6	0.00308963	k__Bacteria; p__Proteobacteria; c__Gammaproteobacteria; o__Enterobacteriales; f__Enterobacteriaceae; g__; s__	0.67	3
denovo329720	2	6	0.00308963	k__Bacteria; p__Firmicutes; c__Bacilli; o__Lactobacillales; f__Carnobacteriaceae; g__Granulicatella; s__	0.67	3
denovo314695	2	6	0.00308963	k__Bacteria; p__Proteobacteria; c__Gammaproteobacteria; o__Enterobacteriales; f__Enterobacteriaceae; g__; s__	0.67	3
denovo26948	1	6	0.00308963	k__Bacteria; p__Firmicutes; c__Bacilli; o__Lactobacillales	1	3
denovo267896	1	6	0.00308963	k__Bacteria; p__Proteobacteria; c__Gammaproteobacteria; o__Enterobacteriales; f__Enterobacteriaceae; g__; s__	1	3
denovo264503	1	6	0.00308963	k__Bacteria; p__Firmicutes; c__Bacilli; o__Lactobacillales; f__Streptococcaceae; g__Lactococcus; s__	1	3
denovo223341	1	6	0.00308963	k__Bacteria; p__Proteobacteria; c__Betaproteobacteria; o__Neisseriales; f__Neisseriaceae; g__Neisseria; s__	1	3
denovo218862	1	6	0.00308963	k__Bacteria; p__Firmicutes; c__Bacilli; o__Lactobacillales; f__Streptococcaceae; g__Lactococcus; s__	1	3
denovo17570	2	6	0.00308963	k__Bacteria	1	2
denovo175149	3	6	0.00308963	k__Bacteria; p__Proteobacteria; c__Gammaproteobacteria; o__Enterobacteriales; f__Enterobacteriaceae; g__; s__	0.67	3
denovo170268	4	6	0.00308963	k__Bacteria; p__Actinobacteria; c__Actinobacteria; o__Actinomycetales; f__Micrococcaceae; g__Micrococcus; s__	0.67	3
denovo150715	1	6	0.00308963	k__Bacteria; p__Proteobacteria; c__Gammaproteobacteria; o__Pseudomonadales; f__Pseudomonadaceae; g__Pseudomonas; s__	1	3
denovo148391	1	6	0.00308963	k__Bacteria; p__Firmicutes; c__Bacilli; o__Lactobacillales; f__Enterococcaceae; g__Vagococcus; s__	0.67	3
denovo145325	1	6	0.00308963	k__Bacteria; p__Bacteroidetes; c__Flavobacteriia; o__Flavobacteriales; f__[Weeksellaceae]; g__Chryseobacterium; s__	1	3
denovo139363	1	6	0.00308963	k__Bacteria; p__Proteobacteria; c__Gammaproteobacteria; o__Enterobacteriales; f__Enterobacteriaceae; g__Serratia; s__	0.67	3
denovo116138	1	6	0.00308963	k__Bacteria; p__Proteobacteria; c__Gammaproteobacteria; o__Pseudomonadales; f__Moraxellaceae; g__Acinetobacter; s__	1	3
