## Supplemental Table 3 for "Bacterial communities of herbivores and pollinators that have co-evolved *Cucurbita* spp"

### Sheet: Sheet1
OTU	Prevalence	Abundance	Percentage of Total	Greengenes Taxonomy Assignment	Confidence	Number of hits	Manual Curation BLASTN Taxonomy Assignment
denovo423191	59	281421	36.2291	k__Bacteria; p__Proteobacteria; c__Gammaproteobacteria; o__Enterobacteriales; f__Enterobacteriaceae; g__; s__	0.67	3	Klebsiella sp.
denovo264045	45	44203	5.69053	k__Bacteria; p__Proteobacteria; c__Gammaproteobacteria; o__Enterobacteriales; f__Enterobacteriaceae; g__; s__	1	3	Serratia sp.
denovo496885	31	11626	1.49669	k__Bacteria; p__Proteobacteria; c__Gammaproteobacteria; o__Enterobacteriales; f__Enterobacteriaceae	1	3	Morganella sp.
denovo263870	52	6291	0.80988	k__Bacteria; p__Proteobacteria; c__Gammaproteobacteria; o__Enterobacteriales; f__Enterobacteriaceae; g__Erwinia	0.67	3	Pantoea sp.
denovo70125	15	1830	0.235587	k__Bacteria; p__Proteobacteria; c__Gammaproteobacteria; o__Enterobacteriales; f__Enterobacteriaceae	1	3	Pantoea sp.
denovo275724	5	570	0.0733797	k__Bacteria; p__Proteobacteria; c__Gammaproteobacteria; o__Enterobacteriales; f__Enterobacteriaceae	0.67	3	Pasteurella sp.
denovo278794	12	504	0.0648831	k__Bacteria; p__Proteobacteria; c__Gammaproteobacteria; o__Enterobacteriales; f__Enterobacteriaceae; g__; s__	1	3	Erwinia psidii; Erwinia tracheiphila	98% similarity to Et
denovo499413	23	426	0.0548416	k__Bacteria; p__Proteobacteria; c__Gammaproteobacteria; o__Enterobacteriales; f__Enterobacteriaceae	1	3	Pantoea sp.
denovo14493	27	416	0.0535543	k__Bacteria; p__Proteobacteria; c__Gammaproteobacteria; o__Enterobacteriales; f__Enterobacteriaceae; g__; s__	1	3	Kluyvera; Klebsiella sp.
denovo235913	14	360	0.046345	k__Bacteria; p__Proteobacteria; c__Gammaproteobacteria; o__Enterobacteriales; f__Enterobacteriaceae; g__; s__	0.67	3	Providencia sp.
denovo118215	29	302	0.0388783	k__Bacteria; p__Proteobacteria; c__Gammaproteobacteria; o__Enterobacteriales; f__Enterobacteriaceae; g__; s__	1	3	Rosenbergiella sp.
denovo509337	15	264	0.0339864	k__Bacteria; p__Proteobacteria; c__Gammaproteobacteria; o__Enterobacteriales; f__Enterobacteriaceae; g__; s__	0.67	3	Providencia sp.
denovo9198	25	218	0.0280645	k__Bacteria; p__Proteobacteria; c__Gammaproteobacteria; o__Enterobacteriales; f__Enterobacteriaceae; g__; s__	0.67	3	Siccibacter; Klebsiella; Enterobacter sp.
denovo77366	20	208	0.0267771	k__Bacteria; p__Proteobacteria; c__Gammaproteobacteria; o__Enterobacteriales; f__Enterobacteriaceae; g__; s__	1	3	Klebsiella; Enterobacter sp.
denovo8628	7	201	0.025876	k__Bacteria; p__Proteobacteria; c__Gammaproteobacteria; o__Enterobacteriales; f__Enterobacteriaceae; g__; s__	1	3	Rosenbergiella sp.
denovo229400	14	171	0.0220139	k__Bacteria; p__Proteobacteria; c__Gammaproteobacteria; o__Enterobacteriales; f__Enterobacteriaceae; g__; s__	0.67	3	Enterobacter; Klebsiella sp.
denovo84422	21	119	0.0153196	k__Bacteria; p__Proteobacteria; c__Gammaproteobacteria; o__Enterobacteriales; f__Enterobacteriaceae; g__; s__	0.67	3	Pantoea sp.
denovo491131	7	119	0.0153196	k__Bacteria; p__Proteobacteria; c__Gammaproteobacteria; o__Enterobacteriales; f__Enterobacteriaceae; g__; s__	0.67	3	nr. Klebsiella/Enterobacter
denovo263223	8	97	0.0124874	k__Bacteria; p__Proteobacteria; c__Gammaproteobacteria; o__Enterobacteriales; f__Enterobacteriaceae; g__; s__	0.67	3	Uncultured Klebsiella
denovo416575	13	96	0.0123587	k__Bacteria; p__Proteobacteria; c__Gammaproteobacteria; o__Enterobacteriales; f__Enterobacteriaceae	1	3	Erwinia tracheiphila; Erwinia psidii	1
denovo259948	5	96	0.0123587	k__Bacteria; p__Proteobacteria; c__Gammaproteobacteria; o__Enterobacteriales; f__Enterobacteriaceae; g__; s__	0.67	3	Chelonobacter sp.
denovo355063	16	86	0.0110713	k__Bacteria; p__Proteobacteria; c__Gammaproteobacteria; o__Enterobacteriales; f__Enterobacteriaceae; g__; s__	0.67	3	Erwinia gerundensis; Pantoea
denovo37661	19	84	0.0108138	k__Bacteria; p__Proteobacteria; c__Gammaproteobacteria; o__Enterobacteriales; f__Enterobacteriaceae	1	3	Erwinia tracheiphila; Erwinia; Pantoea	98% similarity to Et
denovo268288	5	81	0.0104276	k__Bacteria; p__Proteobacteria; c__Gammaproteobacteria; o__Enterobacteriales; f__Enterobacteriaceae; g__; s__	1	3	Rosenbergiella sp.
denovo41548	12	75	0.00965522	k__Bacteria; p__Proteobacteria; c__Gammaproteobacteria; o__Enterobacteriales; f__Enterobacteriaceae; g__Erwinia; s__	0.67	3	Erwinia gerundensis; Pantoea
denovo108331	4	73	0.00939775	k__Bacteria; p__Proteobacteria; c__Gammaproteobacteria; o__Enterobacteriales; f__Enterobacteriaceae; g__; s__	0.67	3	Morganella sp.
denovo293024	8	72	0.00926901	k__Bacteria; p__Proteobacteria; c__Gammaproteobacteria; o__Enterobacteriales; f__Enterobacteriaceae; g__Erwinia; s__	0.67	3	Erwinia psidii; Erwinia tracheiphila	98% similarity to Et
denovo267896	11	70	0.00901154	k__Bacteria; p__Proteobacteria; c__Gammaproteobacteria; o__Enterobacteriales; f__Enterobacteriaceae; g__; s__	1	3	Rosenbergiella; Cedecea
denovo205633	7	64	0.00823912	k__Bacteria; p__Proteobacteria; c__Gammaproteobacteria; o__Enterobacteriales; f__Enterobacteriaceae; g__Erwinia; s__dispersa	0.67	3	Anaerobacillus sp.
denovo332446	3	64	0.00823912	k__Bacteria; p__Proteobacteria; c__Gammaproteobacteria; o__Enterobacteriales; f__Enterobacteriaceae; g__; s__	0.67	3	Uncultured Klebsiella
denovo314695	11	60	0.00772417	k__Bacteria; p__Proteobacteria; c__Gammaproteobacteria; o__Enterobacteriales; f__Enterobacteriaceae; g__; s__	0.67	3	Enterobacter; Klebsiella; Raoultella
denovo3665	4	59	0.00759544	k__Bacteria; p__Proteobacteria; c__Gammaproteobacteria; o__Enterobacteriales; f__Enterobacteriaceae	1	3	Pantoea sp.
denovo243785	14	58	0.0074667	k__Bacteria; p__Proteobacteria; c__Gammaproteobacteria; o__Enterobacteriales; f__Enterobacteriaceae; g__; s__	1	3	Rosenbergiella; Raoultella
denovo387501	15	55	0.00708049	k__Bacteria; p__Proteobacteria; c__Gammaproteobacteria; o__Enterobacteriales; f__Enterobacteriaceae; g__; s__	1	3	Pantoea; Other Erwinia
denovo395007	13	54	0.00695176	k__Bacteria; p__Proteobacteria; c__Gammaproteobacteria; o__Enterobacteriales; f__Enterobacteriaceae; g__Erwinia; s__	0.67	3	Erwinia psidii; Erwinia tracheiphila	98% similarity to Et
denovo430122	6	51	0.00656555	k__Bacteria; p__Proteobacteria; c__Gammaproteobacteria; o__Enterobacteriales; f__Enterobacteriaceae; g__; s__	0.67	3	Citrobacter
denovo285605	10	50	0.00643681	k__Bacteria; p__Proteobacteria; c__Gammaproteobacteria; o__Enterobacteriales; f__Enterobacteriaceae; g__; s__	1	3	Rosenbergiella; Raoultella
denovo463398	16	49	0.00630808	k__Bacteria; p__Proteobacteria; c__Gammaproteobacteria; o__Enterobacteriales; f__Enterobacteriaceae; g__; s__	0.67	3	Erwinia psidii; Erwinia tracheiphila	98% similarity to Et
denovo294069	8	49	0.00630808	k__Bacteria; p__Proteobacteria; c__Gammaproteobacteria; o__Enterobacteriales; f__Enterobacteriaceae; g__; s__	1	3	Rosenbergiella sp.
denovo482347	12	48	0.00617934	k__Bacteria; p__Proteobacteria; c__Gammaproteobacteria; o__Enterobacteriales; f__Enterobacteriaceae	0.67	3	Serratia
denovo317010	7	48	0.00617934	k__Bacteria; p__Proteobacteria; c__Gammaproteobacteria; o__Enterobacteriales; f__Enterobacteriaceae; g__; s__	1	3	Rosenbergiella sp.
denovo65879	13	46	0.00592187	k__Bacteria; p__Proteobacteria; c__Gammaproteobacteria; o__Enterobacteriales; f__Enterobacteriaceae	1	3	Erwinia psidii; Erwinia tracheiphila	98% similarity to Et
denovo425202	4	46	0.00592187	k__Bacteria; p__Proteobacteria; c__Gammaproteobacteria; o__Enterobacteriales; f__Enterobacteriaceae	0.67	3	Morganella sp.
denovo475676	13	45	0.00579313	k__Bacteria; p__Proteobacteria; c__Gammaproteobacteria; o__Enterobacteriales; f__Enterobacteriaceae; g__Erwinia; s__	0.67	3	Pantoea
denovo179993	4	44	0.00566439	k__Bacteria; p__Proteobacteria; c__Gammaproteobacteria; o__Enterobacteriales; f__Enterobacteriaceae; g__Erwinia; s__	0.67	3	Erwinia psidii; Erwinia tracheiphila	98% similarity to Et
denovo287650	5	41	0.00527819	k__Bacteria; p__Proteobacteria; c__Gammaproteobacteria; o__Enterobacteriales; f__Enterobacteriaceae; g__Erwinia; s__	1	3	Pantoea sp.
denovo490970	8	40	0.00514945	k__Bacteria; p__Proteobacteria; c__Gammaproteobacteria; o__Enterobacteriales; f__Enterobacteriaceae; g__; s__	0.67	3	Macrococcus sp.
denovo95490	8	39	0.00502071	k__Bacteria; p__Proteobacteria; c__Gammaproteobacteria; o__Enterobacteriales; f__Enterobacteriaceae; g__; s__	1	3	Buttiauxella
denovo3921	4	37	0.00476324	k__Bacteria; p__Proteobacteria; c__Gammaproteobacteria; o__Enterobacteriales; f__Enterobacteriaceae; g__; s__	0.67	3	Providencia sp.
denovo412344	7	16	0.00205978	k__Bacteria; p__Proteobacteria; c__Gammaproteobacteria; o__Enterobacteriales; f__Enterobacteriaceae; g__; s__	0.67	3	Uncultured Klebsiella

### Sheet: Sheet2
Et_OTUs
denovo37661
denovo463398
denovo416575
denovo65879
denovo395007
denovo278794
denovo50482
denovo297484
denovo321144
denovo221602
denovo386868
denovo53481
denovo297484
denovo399072
denovo256443
