## Supplemental Table 5 for "Bacterial communities of herbivores and pollinators that have co-evolved *Cucurbita* spp"

### Sheet: Sheet1
Table S4: Primers and adaptors used for 16S library preparation
Forward Primers
Sample	5' Illumina adapter		Forward primer pad	Forward primer linker	Forward primer Fwd515
All samples	AATGATACGGCGACCACCGAGATCTACAC		TATGGTAATT	GT	GTGCCAGCMGCCGCGGTAA
Reverse primers
#SampleID	Reverse complement of 3' Illumina adapter	GoLay Barcode	Reverse primer pad	Reverse primer linker	Reverse primer Rev806	Sample_Detail
187	CAAGCAGAAGACGGCATACGAGAT	AGCCGGCACATA	AGTCAGTCAG	CC	GGACTACHVGGGTWTCTAAT	Acalymma_Queretero-1
78	CAAGCAGAAGACGGCATACGAGAT	GTCATATCGTAC	AGTCAGTCAG	CC	GGACTACHVGGGTWTCTAAT	Acalymma_Queretero-2
175	CAAGCAGAAGACGGCATACGAGAT	CGGGTTTGACGA	AGTCAGTCAG	CC	GGACTACHVGGGTWTCTAAT	Acalymma_Queretero-3
163	CAAGCAGAAGACGGCATACGAGAT	TAAGGTAAGGTG	AGTCAGTCAG	CC	GGACTACHVGGGTWTCTAAT	Acalymma_Queretero-4
151	CAAGCAGAAGACGGCATACGAGAT	CCATACATAGCT	AGTCAGTCAG	CC	GGACTACHVGGGTWTCTAAT	Acalymma_Queretero-5
139	CAAGCAGAAGACGGCATACGAGAT	TAGCGGATCACG	AGTCAGTCAG	CC	GGACTACHVGGGTWTCTAAT	Acalymma_Queretero-6
127	CAAGCAGAAGACGGCATACGAGAT	GGTCAGCTTAAC	AGTCAGTCAG	CC	GGACTACHVGGGTWTCTAAT	Acalymma_Queretero-7
66	CAAGCAGAAGACGGCATACGAGAT	TTCCTAGGTGAG	AGTCAGTCAG	CC	GGACTACHVGGGTWTCTAAT	Acalymma_Queretero-8
216	CAAGCAGAAGACGGCATACGAGAT	CCTCTACCTACG	AGTCAGTCAG	CC	GGACTACHVGGGTWTCTAAT	Acalymma_Tucson_AZ-1
204	CAAGCAGAAGACGGCATACGAGAT	TAAAGTCACCCT	AGTCAGTCAG	CC	GGACTACHVGGGTWTCTAAT	Acalymma_Tucson_AZ-2
40	CAAGCAGAAGACGGCATACGAGAT	TCCAAAGTGTTC	AGTCAGTCAG	CC	GGACTACHVGGGTWTCTAAT	Acalymma_Tucson_AZ-3
28	CAAGCAGAAGACGGCATACGAGAT	GACTTTCCCTCG	AGTCAGTCAG	CC	GGACTACHVGGGTWTCTAAT	Acalymma_Tucson_AZ-4
16	CAAGCAGAAGACGGCATACGAGAT	TACACGATCTAC	AGTCAGTCAG	CC	GGACTACHVGGGTWTCTAAT	Acalymma_Tucson_AZ-5
4	CAAGCAGAAGACGGCATACGAGAT	TATCGTTGACCA	AGTCAGTCAG	CC	GGACTACHVGGGTWTCTAAT	Acalymma_Tucson_AZ-6
257	CAAGCAGAAGACGGCATACGAGAT	TGCTATATCTGG	AGTCAGTCAG	CC	GGACTACHVGGGTWTCTAAT	Acalymma_New_Mexico-1
269	CAAGCAGAAGACGGCATACGAGAT	CCATTCGCCCAT	AGTCAGTCAG	CC	GGACTACHVGGGTWTCTAAT	Acalymma_New_Mexico-2
190	CAAGCAGAAGACGGCATACGAGAT	ACACTAGATCCG	AGTCAGTCAG	CC	GGACTACHVGGGTWTCTAAT	Acalymma_Iowa-1
272	CAAGCAGAAGACGGCATACGAGAT	CCATAATCCGTA	AGTCAGTCAG	CC	GGACTACHVGGGTWTCTAAT	Acalymma_Iowa-2
166	CAAGCAGAAGACGGCATACGAGAT	ACTATTGTCACG	AGTCAGTCAG	CC	GGACTACHVGGGTWTCTAAT	Acalymma_Iowa-3
154	CAAGCAGAAGACGGCATACGAGAT	CTCGAGAGTACG	AGTCAGTCAG	CC	GGACTACHVGGGTWTCTAAT	Acalymma_Iowa-4
142	CAAGCAGAAGACGGCATACGAGAT	TTGATGCTATGC	AGTCAGTCAG	CC	GGACTACHVGGGTWTCTAAT	Acalymma_Iowa-5
130	CAAGCAGAAGACGGCATACGAGAT	ATGGTTGTTGGC	AGTCAGTCAG	CC	GGACTACHVGGGTWTCTAAT	Acalymma_Iowa-6
101	CAAGCAGAAGACGGCATACGAGAT	AACACAAGGAGT	AGTCAGTCAG	CC	GGACTACHVGGGTWTCTAAT	Acalymma_UVM_Vermont-1
186	CAAGCAGAAGACGGCATACGAGAT	AAGATGGATCAG	AGTCAGTCAG	CC	GGACTACHVGGGTWTCTAAT	Acalymma_UVM_Vermont-2
174	CAAGCAGAAGACGGCATACGAGAT	CGGACTACAACT	AGTCAGTCAG	CC	GGACTACHVGGGTWTCTAAT	Acalymma_UVM_Vermont-3
162	CAAGCAGAAGACGGCATACGAGAT	CTAGATTTGCCA	AGTCAGTCAG	CC	GGACTACHVGGGTWTCTAAT	Acalymma_UVM_Vermont-4
150	CAAGCAGAAGACGGCATACGAGAT	ATTAGTTCGCGT	AGTCAGTCAG	CC	GGACTACHVGGGTWTCTAAT	Acalymma_UVM_Vermont-5
138	CAAGCAGAAGACGGCATACGAGAT	CTCTACCTCTAC	AGTCAGTCAG	CC	GGACTACHVGGGTWTCTAAT	Acalymma_UVM_Vermont-6
251	CAAGCAGAAGACGGCATACGAGAT	CATCGGTCAAGG	AGTCAGTCAG	CC	GGACTACHVGGGTWTCTAAT	Acalymma_Cambridge_MA_early-1
239	CAAGCAGAAGACGGCATACGAGAT	GTAAGTCGTGGC	AGTCAGTCAG	CC	GGACTACHVGGGTWTCTAAT	Acalymma_Cambridge_MA_early-2
215	CAAGCAGAAGACGGCATACGAGAT	TGTGATGGAGAA	AGTCAGTCAG	CC	GGACTACHVGGGTWTCTAAT	Acalymma_Cambridge_MA_early-3
203	CAAGCAGAAGACGGCATACGAGAT	GGAGGTTATCCG	AGTCAGTCAG	CC	GGACTACHVGGGTWTCTAAT	Acalymma_Cambridge_MA_early-4
6	CAAGCAGAAGACGGCATACGAGAT	AGGCTACACGAC	AGTCAGTCAG	CC	GGACTACHVGGGTWTCTAAT	Acalymma_Cambridge_MA_early-5
275	CAAGCAGAAGACGGCATACGAGAT	TCGAGTTTGGTT	AGTCAGTCAG	CC	GGACTACHVGGGTWTCTAAT	Acalymma_Cambridge_MA_early-6
263	CAAGCAGAAGACGGCATACGAGAT	AACGGCAGCATC	AGTCAGTCAG	CC	GGACTACHVGGGTWTCTAAT	Acalymma_Cambridge_MA_early-7
179	CAAGCAGAAGACGGCATACGAGAT	AACCGCGGTCAA	AGTCAGTCAG	CC	GGACTACHVGGGTWTCTAAT	Acalymma_Cambridge_MA_Mid-1
167	CAAGCAGAAGACGGCATACGAGAT	CGAGTTGTAGCG	AGTCAGTCAG	CC	GGACTACHVGGGTWTCTAAT	Acalymma_Cambridge_MA_Mid-2
155	CAAGCAGAAGACGGCATACGAGAT	AACGAGAACTGA	AGTCAGTCAG	CC	GGACTACHVGGGTWTCTAAT	Acalymma_Cambridge_MA_Mid-3
118	CAAGCAGAAGACGGCATACGAGAT	GCAGGATAGATA	AGTCAGTCAG	CC	GGACTACHVGGGTWTCTAAT	Acalymma_Cambridge_MA_Mid-4
106	CAAGCAGAAGACGGCATACGAGAT	TGACCTCCAAGA	AGTCAGTCAG	CC	GGACTACHVGGGTWTCTAAT	Acalymma_Cambridge_MA_Mid-5
191	CAAGCAGAAGACGGCATACGAGAT	GCTCGAAGATCG	AGTCAGTCAG	CC	GGACTACHVGGGTWTCTAAT	Acalymma_Cambridge_MA_Mid-6
165	CAAGCAGAAGACGGCATACGAGAT	TGGCATACGGCA	AGTCAGTCAG	CC	GGACTACHVGGGTWTCTAAT	Acalymma_Cambridge_MA_Late-1
153	CAAGCAGAAGACGGCATACGAGAT	GTGGGATGTTTC	AGTCAGTCAG	CC	GGACTACHVGGGTWTCTAAT	Acalymma_Cambridge_MA_Late-2
90	CAAGCAGAAGACGGCATACGAGAT	CAGCGGTGACAT	AGTCAGTCAG	CC	GGACTACHVGGGTWTCTAAT	Acalymma_Cambridge_MA_Late-3
141	CAAGCAGAAGACGGCATACGAGAT	GTATTACGATCC	AGTCAGTCAG	CC	GGACTACHVGGGTWTCTAAT	Acalymma_Cambridge_MA_Late-4
129	CAAGCAGAAGACGGCATACGAGAT	CGTGACAATGTC	AGTCAGTCAG	CC	GGACTACHVGGGTWTCTAAT	Acalymma_Cambridge_MA_Late-5
117	CAAGCAGAAGACGGCATACGAGAT	CGTCCGAAATAC	AGTCAGTCAG	CC	GGACTACHVGGGTWTCTAAT	Acalymma_Cambridge_MA_Late-6
105	CAAGCAGAAGACGGCATACGAGAT	CTTACACCAAGT	AGTCAGTCAG	CC	GGACTACHVGGGTWTCTAAT	Acalymma_Cambridge_MA_Late-7
260	CAAGCAGAAGACGGCATACGAGAT	AAGCCTACACGT	AGTCAGTCAG	CC	GGACTACHVGGGTWTCTAAT	Acalymma_Mobile_AL-1
248	CAAGCAGAAGACGGCATACGAGAT	TGTGAGCACGGT	AGTCAGTCAG	CC	GGACTACHVGGGTWTCTAAT	Acalymma_Mobile_AL-2
236	CAAGCAGAAGACGGCATACGAGAT	AGATAGGACAGG	AGTCAGTCAG	CC	GGACTACHVGGGTWTCTAAT	Acalymma_Mobile_AL-3
224	CAAGCAGAAGACGGCATACGAGAT	GTTACGCATTAC	AGTCAGTCAG	CC	GGACTACHVGGGTWTCTAAT	Acalymma_Mobile_AL-4
212	CAAGCAGAAGACGGCATACGAGAT	TGGACACCGAAC	AGTCAGTCAG	CC	GGACTACHVGGGTWTCTAAT	Acalymma_Mobile_AL-5
200	CAAGCAGAAGACGGCATACGAGAT	ACGTGAGAGAAT	AGTCAGTCAG	CC	GGACTACHVGGGTWTCTAAT	Acalymma_Mobile_AL-6
268	CAAGCAGAAGACGGCATACGAGAT	ATGGATACGCTC	AGTCAGTCAG	CC	GGACTACHVGGGTWTCTAAT	Acalymma_Kentucky-1
280	CAAGCAGAAGACGGCATACGAGAT	ACTTATGCGGTT	AGTCAGTCAG	CC	GGACTACHVGGGTWTCTAAT	Acalymma_Kentucky-2
283	CAAGCAGAAGACGGCATACGAGAT	CATCCAAATGCG	AGTCAGTCAG	CC	GGACTACHVGGGTWTCTAAT	Acalymma_Kentucky-3
271	CAAGCAGAAGACGGCATACGAGAT	ACCCGTATGATG	AGTCAGTCAG	CC	GGACTACHVGGGTWTCTAAT	Acalymma_Kentucky-4
259	CAAGCAGAAGACGGCATACGAGAT	TACGTCCCGTTC	AGTCAGTCAG	CC	GGACTACHVGGGTWTCTAAT	Acalymma_Kentucky-5
247	CAAGCAGAAGACGGCATACGAGAT	TGATTTGGACCT	AGTCAGTCAG	CC	GGACTACHVGGGTWTCTAAT	Acalymma_Kentucky-6
170	CAAGCAGAAGACGGCATACGAGAT	TACTAATCTGCG	AGTCAGTCAG	CC	GGACTACHVGGGTWTCTAAT	Eucera_CA_10
158	CAAGCAGAAGACGGCATACGAGAT	CCTCTCGTGATC	AGTCAGTCAG	CC	GGACTACHVGGGTWTCTAAT	Eucera_CA_11_158
89	CAAGCAGAAGACGGCATACGAGAT	GAGGAATAGCAG	AGTCAGTCAG	CC	GGACTACHVGGGTWTCTAAT	Eucera_CA_11_89
146	CAAGCAGAAGACGGCATACGAGAT	TGGCAAGACTCT	AGTCAGTCAG	CC	GGACTACHVGGGTWTCTAAT	Eucera_CA_12
169	CAAGCAGAAGACGGCATACGAGAT	GCTCAGTGCAGA	AGTCAGTCAG	CC	GGACTACHVGGGTWTCTAAT	Eucera_Dively_Farm-1
145	CAAGCAGAAGACGGCATACGAGAT	CCATAGGGTTCA	AGTCAGTCAG	CC	GGACTACHVGGGTWTCTAAT	Eucera_Dively_Farm-2
133	CAAGCAGAAGACGGCATACGAGAT	TAACGCTTGGGT	AGTCAGTCAG	CC	GGACTACHVGGGTWTCTAAT	Eucera_Dively_Farm-3
121	CAAGCAGAAGACGGCATACGAGAT	GTACCTAATTGC	AGTCAGTCAG	CC	GGACTACHVGGGTWTCTAAT	Eucera_Dively_Farm-4
109	CAAGCAGAAGACGGCATACGAGAT	TGTAATTGTCGC	AGTCAGTCAG	CC	GGACTACHVGGGTWTCTAAT	Eucera_CA_7
97	CAAGCAGAAGACGGCATACGAGAT	TGTTATCGCACA	AGTCAGTCAG	CC	GGACTACHVGGGTWTCTAAT	Eucera_CA_8
182	CAAGCAGAAGACGGCATACGAGAT	TAATCCACAGCG	AGTCAGTCAG	CC	GGACTACHVGGGTWTCTAAT	Eucera_CA_9
